# Dynamic network regulating phosphatidic acid homeostasis revealed using membrane editing coupled to proximity labeling

**DOI:** 10.1101/2024.09.14.612979

**Authors:** Reika Tei, Jeremy M. Baskin

## Abstract

Cellular lipid metabolism is subject to strong homeostatic regulation, but players involved in and mechanisms underlying these pathways remain mostly uncharacterized. Here, we develop and exploit a “Feeding–Fishing” approach coupling membrane editing using optogenetic lipid-modifying enzymes (feeding) with organelle membrane proteomics via proximity labeling (fishing) to elucidate molecular players and pathways involved in homeostasis of phosphatidic acid (PA), a multifunctional lipid central to glycerolipid metabolism. By performing proximity biotinylation using a membrane-tethered TurboID alongside membrane editing to selectively deliver phosphatidic acid to the same membrane, we identified numerous PA-metabolizing enzymes and lipid transfer proteins enriched in and depleted from PA-fed membranes. Subsequent mechanistic analysis established that PA homeostasis in the cytosolic leaflets of the plasma membrane and of lysosomes is governed by a select subset of PA metabolic pathways and, via divergent molecular mechanisms, several members of the lipid transfer protein superfamily capable of mediating interorganelle lipid transport. More broadly, the interfacing of membrane editing with organelle membrane proteomics using proximity labeling represents a powerful and generalizable strategy for revealing mechanisms governing lipid homeostasis.
