## Supplementary Table 5 for "Dynamic network regulating phosphatidic acid homeostasis revealed using membrane editing coupled to proximity labeling"

# Compound database
#
#
# This is a compound formula database file used by Agilent MassHunter applications.
# Copy to a different file if you wish to make changes to database contents
# You can set the version (below) to any string value.
# We recommend changing it when you update the database contents.
#
#
# Version: the most recent-one
#
#
#
# WARNING: User should not change the format of this file.
#
# Each record in this file contins 5 columns described in the last comment in this comment block.
# Retention time and Description are optional.
# Each record should be kept on an individual line.
# Fields are separated by comma. Use quotes around a field that contains a comma.
#
# The first two lines have to be comments which start with the '#' character.
# First line is 'Agilent TOF Formula data store'
# Second line is 'Version:' followed by a version number
#
# Additionally	comments (such as these) may be inserted on individual
# lines by specifying a '#' character at the beginning of the line
#
#
### Formula	Retention Time	Mass	Compound name	Description
# Formula	RT	Mass	Cpd	Comments
C33H65O8P	7.7	620.441708	PA 30:0	even
C33H63O8P	7.7	618.426058	PA 30:1	even
C35H69O8P	7.7	648.473008	PA 32:0	even
C35H67O8P	7.7	646.457358	PA 32:1	even
C37H71O8P	7.6	674.488658	PA 34:1	even
C37H69O8P	7.6	672.473008	PA 34:2	even
C39H75O8P	7.6	702.519958	PA 36:1	even
C39H73O8P	7.6	700.504308	PA 36:2	even
C38H77ClNO8P	6.5	741.507557	PC 30:0	even
C38H75ClNO8P	6.5	739.491907	PC 30:1	even
C40H81ClNO8P	6.5	769.538857	PC 32:0	even
C40H79ClNO8P	6.5	767.523207	PC 32:1	even
C42H83ClNO8P	6.4	795.554507	PC 34:1	even
C42H81ClNO8P	6.4	793.538857	PC 34:2	even
C44H87ClNO8P	6.3	823.585807	PC 36:1	even
C44H85ClNO8P	6.3	821.570157	PC 36:2	even
C44H83ClNO8P	6.3	819.554485	PC 36:3	even
C44H81ClNO8P	6.3	817.538835	PC 36:4	even
C46H85ClNO8P	6.2	845.570157	PC 38:4	even
C37H72NO8P	4.9	689.499557	PE 32:1	even
C39H76NO8P	4.9	717.530857	PE 34:1	even
C39H74NO8P	4.9	715.515207	PE 34:2	even
C41H80NO8P	4.8	745.562157	PE 36:1	even
C41H78NO8P	4.8	743.546507	PE 36:2	even
C41H74NO8P	4.8	739.515207	PE 36:4	even
C43H78NO8P	4.7	767.546507	PE 38:4	even
C43H76NO8P	4.7	765.530857	PE 38:5	even
C38H73O10P	3.6	720.494138	PG 32:1	even
C40H77O10P	3.5	748.525438	PG 34:1	even
C40H75O10P	3.5	746.509788	PG 34:2	even
C42H81O10P	3.4	776.556738	PG 36:1	even
C42H79O10P	3.4	774.541088	PG 36:2	even
C41H77O13P	6.6	808.510183	PI 32:1	even
C43H81O13P	6.5	836.541483	PI 34:1	even
C43H79O13P	6.5	834.525833	PI 34:2	even
C45H85O13P	6.4	864.572783	PI 36:1	even
C45H83O13P	6.4	862.557133	PI 36:2	even
C45H79O13P	6.4	858.525832	PI 36:4	even
C47H85O13P	6.3	888.572783	PI 38:3	even
C47H83O13P	6.3	886.557133	PI 38:4	even
C47H81O13P	6.3	884.541483	PI 38:5	even
C49H87O13P	6.2	914.588433	PI 40:4	even
C38H72NO10P	7.2	733.489387	PS 32:1	even
C40H76NO10P	7.1	761.520687	PS 34:1	even
C40H74NO10P	7.1	759.505037	PS 34:2	even
C42H80NO10P	7	789.551987	PS 36:1	even
C42H78NO10P	7	787.536337	PS 36:2	even
C44H80NO10P	6.9	813.551987	PS 38:3	even
C46H82NO10P	6.9	839.567637	PS 40:4	even
