## Supplementary Table 3 for "Dynamic network regulating phosphatidic acid homeostasis revealed using membrane editing coupled to proximity labeling"

### Sheet: PM_hits_for_count
Gene	Description	Fold Change	P-value
Lipid localization
PITPNM1	membrane-associated phosphatidylinositol transfer protein 1 isoform X1 [Homo sapiens]	1.386	0.00109159
VAPA	vesicle-associated membrane protein-associated protein A isoform 1 [Homo sapiens]	1.179	0.0365793
ATP8A1	phospholipid-transporting ATPase IA isoform X1 [Homo sapiens]	0.77	0.00736813
SOAT1	sterol O-acyltransferase 1 isoform X1 [Homo sapiens]	1.496	2.86e-07
STOML2	stomatin-like protein 2, mitochondrial isoform a [Homo sapiens]	1.199	0.0271125
CPT2	carnitine O-palmitoyltransferase 2, mitochondrial isoform 1 precursor [Homo sapiens]	1.883	1.67e-14
VPS13B	vacuolar protein sorting-associated protein 13B isoform 5 [Homo sapiens]	1.289	0.00972148
TEX2	testis-expressed protein 2 isoform X1 [Homo sapiens]	1.252	0.00416938
NPC1	NPC intracellular cholesterol transporter 1 isoform X1 [Homo sapiens]	0.823	0.0318992
SPG11	spatacsin isoform 1 [Homo sapiens]	0.753	0.000914334
ABCD3	ATP-binding cassette sub-family D member 3 isoform a [Homo sapiens]	0.801	0.0128058
SCP2	sterol carrier protein 2 isoform 1 precursor [Homo sapiens]	1.589	2.55e-06
GRAMD1A	protein Aster-A isoform X4 [Homo sapiens]	1.177	0.0463273
ATP8B2	phospholipid-transporting ATPase ID isoform c [Homo sapiens]	0.81	0.0145268
PLIN2	perilipin-2 isoform X1 [Homo sapiens]	0.575	5.33e-09
STARD3	stAR-related lipid transfer protein 3 isoform X1 [Homo sapiens]	0.734	0.000658561
PDZD8	PDZ domain-containing protein 8 [Homo sapiens]	1.375	9.51e-05
Lipid metabolism
INPP5B	type II inositol 1,4,5-trisphosphate 5-phosphatase isoform 1 precursor [Homo sapiens]	1.269	0.0128823
PIK3CB	phosphatidylinositol 4,5-bisphosphate 3-kinase catalytic subunit beta isoform isoform X1 [Homo sapiens]	1.228	0.0114279
PRKAB2	5'-AMP-activated protein kinase subunit beta-2 [Homo sapiens]	1.68	4.32e-10
EFR3A	protein EFR3 homolog A isoform 3 [Homo sapiens]	0.794	0.0121603
MTMR9	myotubularin-related protein 9 [Homo sapiens]	1.238	0.0426819
PITPNM1	membrane-associated phosphatidylinositol transfer protein 1 isoform X1 [Homo sapiens]	1.386	0.00109159
VAPA	vesicle-associated membrane protein-associated protein A isoform 1 [Homo sapiens]	1.179	0.0365793
PTPMT1	phosphatidylglycerophosphatase and protein-tyrosine phosphatase 1 isoform 1 [Homo sapiens]	1.78	1.36e-08
SOAT1	sterol O-acyltransferase 1 isoform X1 [Homo sapiens]	1.496	2.86e-07
ADIPOR1	adiponectin receptor protein 1 [Homo sapiens]	0.561	4.27e-12
LPIN2	phosphatidate phosphatase LPIN2 isoform X2 [Homo sapiens]	1.997	8.19e-06
APP	amyloid-beta precursor protein isoform a precursor [Homo sapiens]	0.837	0.0499154
ACOT7	cytosolic acyl coenzyme A thioester hydrolase isoform hBACHb [Homo sapiens]	1.296	0.00173796
CPT2	carnitine O-palmitoyltransferase 2, mitochondrial isoform 1 precursor [Homo sapiens]	1.883	1.67e-14
ACBD5	acyl-CoA-binding domain-containing protein 5 isoform X1 [Homo sapiens]	1.207	0.0245937
PRKD1	serine/threonine-protein kinase D1 isoform 1 [Homo sapiens]	0.681	0.000653551
PRKD3	serine/threonine-protein kinase D3 [Homo sapiens]	0.666	5.95e-06
DGKH	diacylglycerol kinase eta isoform 2 [Homo sapiens]	1.372	0.00185736
PRKAG1	5'-AMP-activated protein kinase subunit gamma-1 isoform 1 [Homo sapiens]	1.858	5.95e-14
TEX2	testis-expressed protein 2 isoform X1 [Homo sapiens]	1.252	0.00416938
INPP5F	phosphatidylinositide phosphatase SAC2 isoform 1 [Homo sapiens]	1.237	0.00777523
PRKAB1	5'-AMP-activated protein kinase subunit beta-1 isoform X1 [Homo sapiens]	1.567	8.53e-09
NPC1	NPC intracellular cholesterol transporter 1 isoform X1 [Homo sapiens]	0.823	0.0318992
DHCR24	delta(24)-sterol reductase precursor [Homo sapiens]	1.325	0.0156127
DGKD	diacylglycerol kinase delta isoform X1 [Homo sapiens]	0.696	5.47e-05
LPIN1	phosphatidate phosphatase LPIN1 isoform 3 [Homo sapiens]	1.765	1.12e-10
PRKAA2	5'-AMP-activated protein kinase catalytic subunit alpha-2 [Homo sapiens]	1.759	1.18e-10
ABCD3	ATP-binding cassette sub-family D member 3 isoform a [Homo sapiens]	0.801	0.0128058
GPAT3	glycerol-3-phosphate acyltransferase 3 isoform X1 [Homo sapiens]	1.224	0.0340942
CAT	catalase [Homo sapiens]	1.206	0.0225749
SCP2	sterol carrier protein 2 isoform 1 precursor [Homo sapiens]	1.589	2.55e-06
MTMR9	myotubularin-related protein 9 [Homo sapiens]	1.238	0.0426819
MTM1	myotubularin isoform X3 [Homo sapiens]	1.179	0.0472184
FAM135A	protein FAM135A isoform e [Homo sapiens]	1.161	0.0448549
CYP51A1	lanosterol 14-alpha demethylase isoform 1 precursor [Homo sapiens]	1.203	0.0233518
NEU3	sialidase-3 isoform a [Homo sapiens]	1.74	1.22e-11
LIPA	lysosomal acid lipase/cholesteryl ester hydrolase isoform 1 precursor [Homo sapiens]	1.357	0.000259402
STARD3	stAR-related lipid transfer protein 3 isoform X1 [Homo sapiens]	0.734	0.000658561
Regulation of lipid localization
ATP8A1	phospholipid-transporting ATPase IA isoform X1 [Homo sapiens]	0.77	0.00736813
PRKCD	protein kinase C delta type isoform a [Homo sapiens]	0.815	0.0277653
SCP2	sterol carrier protein 2 isoform 1 precursor [Homo sapiens]	1.589	2.55e-06
Regulation of lipid metabolism
MTMR9	myotubularin-related protein 9 [Homo sapiens]	1.238	0.0426819
LSR	lipolysis-stimulated lipoprotein receptor isoform 2 precursor [Homo sapiens]	0.788	0.0119712
ADIPOR1	adiponectin receptor protein 1 [Homo sapiens]	0.561	4.27e-12
STOML2	stomatin-like protein 2, mitochondrial isoform a [Homo sapiens]	1.199	0.0271125
PRKD1	serine/threonine-protein kinase D1 isoform 1 [Homo sapiens]	0.681	0.000653551
PRKCD	protein kinase C delta type isoform a [Homo sapiens]	0.815	0.0277653
IDH1	isocitrate dehydrogenase [NADP] cytoplasmic [Homo sapiens]	1.247	0.0410339
PHB2	prohibitin-2 isoform 1 [Homo sapiens]	1.387	5.38e-05
LPIN1	phosphatidate phosphatase LPIN1 isoform 3 [Homo sapiens]	1.765	1.12e-10
SCP2	sterol carrier protein 2 isoform 1 precursor [Homo sapiens]	1.589	2.55e-06
NCOR1	nuclear receptor corepressor 1 isoform X1 [Homo sapiens]	0.764	0.0374507
Response to lipids
S100A7	protein S100-A7 [Homo sapiens]	1.808	3.45e-12
SNW1	SNW domain-containing protein 1 isoform 2 [Homo sapiens]	0.825	0.0365289
AKAP12	A-kinase anchor protein 12 isoform 1 [Homo sapiens]	1.936	1.33e-15
TXNIP	thioredoxin-interacting protein isoform X1 [Homo sapiens]	0.68	1.69e-05
NPC1	NPC intracellular cholesterol transporter 1 isoform X1 [Homo sapiens]	0.823	0.0318992
IDH1	isocitrate dehydrogenase [NADP] cytoplasmic [Homo sapiens]	1.247	0.0410339
PHB2	prohibitin-2 isoform 1 [Homo sapiens]	1.387	5.38e-05
YAP1	transcriptional coactivator YAP1 isoform X1 [Homo sapiens]	1.305	0.00260548
ABL2	tyrosine-protein kinase ABL2 isoform b [Homo sapiens]	1.225	0.00841391
FKBP4	peptidyl-prolyl cis-trans isomerase FKBP4 [Homo sapiens]	1.263	0.00529846
PRKAA2	5'-AMP-activated protein kinase catalytic subunit alpha-2 [Homo sapiens]	1.759	1.18e-10
S100A9	protein S100-A9 [Homo sapiens]	1.358	0.00225951
UBE2L3	ubiquitin-conjugating enzyme E2 L3 isoform 4 [Homo sapiens]	1.227	0.0352834
CAT	catalase [Homo sapiens]	1.206	0.0225749
ARG1	arginase-1 isoform 1 [Homo sapiens]	1.435	0.00023827
GRAMD1A	protein Aster-A isoform X4 [Homo sapiens]	1.177	0.0463273
NCOR1	nuclear receptor coactivator 4 isoform 1 [Homo sapiens]	0.657	1.3e-05

### Sheet: Lyso_hits_for_count
Gene	Description	Fold Change	P-value
Lipid localization
LDAH	lipid droplet-associated hydrolase isoform X1 [Homo sapiens]	1.209	0.0315547
VAPA	vesicle-associated membrane protein-associated protein A isoform 1 [Homo sapiens]	1.157	0.0305182
OSBPL3	oxysterol-binding protein-related protein 3 isoform X1 [Homo sapiens]	0.766	0.000674283
PNPLA8	calcium-independent phospholipase A2-gamma isoform X1 [Homo sapiens]	1.347	0.0103093
SCARB1	scavenger receptor class B member 1 isoform 3 [Homo sapiens]	0.822	0.0319503
VPS13C	vacuolar protein sorting-associated protein 13C isoform 2A [Homo sapiens]	1.235	0.0031681
TEX2	testis-expressed protein 2 isoform X1 [Homo sapiens]	1.545	1.84e-08
TEX264	testis-expressed protein 264 isoform 1 [Homo sapiens]	1.344	0.0144365
OSBPL1A	oxysterol-binding protein-related protein 1 isoform X1 [Homo sapiens]	1.774	5.77e-15
AUP1	lipid droplet-regulating VLDL assembly factor AUP1 [Homo sapiens]	0.811	0.0154268
ABCD3	ATP-binding cassette sub-family D member 3 isoform a [Homo sapiens]	0.773	0.00284083
STX12	syntaxin-12 [Homo sapiens]	1.213	0.0120282
OSBPL6	oxysterol-binding protein-related protein 6 isoform X1 [Homo sapiens]	0.76	0.00138421
LIMA1	LIM domain and actin-binding protein 1 isoform 1 [Homo sapiens]	1.144	0.040899
ATP8B2	phospholipid-transporting ATPase ID isoform c [Homo sapiens]	0.798	0.0108928
PLIN2	perilipin-2 isoform X1 [Homo sapiens]	0.693	2.37e-05
PDZD8	PDZ domain-containing protein 8 [Homo sapiens]	2.492	1e-17
Lipid metabolism
LDAH	lipid droplet-associated hydrolase isoform X1 [Homo sapiens]	1.209	0.0315547
SLC25A1	tricarboxylate transport protein, mitochondrial isoform b [Homo sapiens]	0.809	0.0215522
FAM126B	protein FAM126B isoform 2 [Homo sapiens]	1.2	0.0207483
PRKAB2	5'-AMP-activated protein kinase subunit beta-2 [Homo sapiens]	1.307	0.000593424
IDI1	isopentenyl-diphosphate Delta-isomerase 1 isoform a [Homo sapiens]	0.831	0.0406523
EFR3A	protein EFR3 homolog A isoform 1 [Homo sapiens]	0.762	0.0015666
SCPEP1	retinoid-inducible serine carboxypeptidase precursor [Homo sapiens]	1.304	0.024532
PI4K2B	phosphatidylinositol 4-kinase type 2-beta [Homo sapiens]	1.213	0.00853501
VAPA	vesicle-associated membrane protein-associated protein A isoform 1 [Homo sapiens]	1.157	0.0305182
LRP2	low-density lipoprotein receptor-related protein 2 precursor [Homo sapiens]	1.225	0.00404535
OSBPL3	oxysterol-binding protein-related protein 3 isoform X1 [Homo sapiens]	0.766	0.000674283
MTMR12	myotubularin-related protein 12 isoform 1 [Homo sapiens]	1.28	0.0173424
SC5D	lathosterol oxidase [Homo sapiens]	0.789	0.0444763
ADIPOR1	adiponectin receptor protein 1 [Homo sapiens]	0.656	1.14e-07
ACSL4	long-chain-fatty-acid--CoA ligase 4 isoform X2 [Homo sapiens]	1.159	0.0322622
PNPLA8	calcium-independent phospholipase A2-gamma isoform X1 [Homo sapiens]	1.347	0.0103093
BBS1	Bardet-Biedl syndrome 1 protein [Homo sapiens]	0.702	0.0025055
PIKFYVE	1-phosphatidylinositol 3-phosphate 5-kinase isoform X1 [Homo sapiens]	1.262	0.00126265
PRKD1	serine/threonine-protein kinase D1 isoform 2 [Homo sapiens]	0.531	8.66e-15
SNX17	sorting nexin-17 isoform 1 [Homo sapiens]	1.287	0.000513549
SCARB1	scavenger receptor class B member 1 isoform 3 [Homo sapiens]	0.822	0.0319503
PRKD3	serine/threonine-protein kinase D3 [Homo sapiens]	0.633	3.54e-08
FDFT1	squalene synthase isoform 3 [Homo sapiens]	0.762	0.00453892
PRKAG1	5'-AMP-activated protein kinase subunit gamma-1 isoform 3 [Homo sapiens]	1.564	2.91e-09
TEX2	testis-expressed protein 2 isoform X1 [Homo sapiens]	1.545	1.84e-08
TEX264	testis-expressed protein 264 isoform 1 [Homo sapiens]	1.344	0.0144365
PRKAB1	5'-AMP-activated protein kinase subunit beta-1 isoform X1 [Homo sapiens]	1.319	0.000155093
DGKD	diacylglycerol kinase delta isoform X1 [Homo sapiens]	0.7	1.63e-05
SREBF2	sterol regulatory element-binding protein 2 [Homo sapiens]	0.78	0.038222
LPIN1	phosphatidate phosphatase LPIN1 isoform 3 [Homo sapiens]	1.99	9e-09
PRKAA2	5'-AMP-activated protein kinase catalytic subunit alpha-2 [Homo sapiens]	1.447	1.95e-07
OSBPL1A	oxysterol-binding protein-related protein 1 isoform X1 [Homo sapiens]	1.774	5.77e-15
ABCD3	ATP-binding cassette sub-family D member 3 isoform a [Homo sapiens]	0.773	0.00284083
PRKD2	serine/threonine-protein kinase D2 isoform A [Homo sapiens]	0.816	0.0231603
FDPS	farnesyl pyrophosphate synthase isoform X1 [Homo sapiens]	1.345	0.0093777
CAT	catalase [Homo sapiens]	1.244	0.022223
MTMR12	myotubularin-related protein 12 isoform 1 [Homo sapiens]	1.28	0.0173424
OSBPL6	oxysterol-binding protein-related protein 6 isoform X1 [Homo sapiens]	0.76	0.00138421
LIMA1	LIM domain and actin-binding protein 1 isoform 1 [Homo sapiens]	1.144	0.040899
ERLIN2	erlin-2 isoform 1 [Homo sapiens]	0.82	0.0267324
PI4K2A	phosphatidylinositol 4-kinase type 2-alpha [Homo sapiens]	1.209	0.0385232
LIPA	lysosomal acid lipase/cholesteryl ester hydrolase isoform 1 precursor [Homo sapiens]	1.301	0.00204899
Regulation of lipid localization
IRS2	insulin receptor substrate 2 [Homo sapiens]	0.776	0.00395589
ACSL4	long-chain-fatty-acid--CoA ligase 4 isoform X2 [Homo sapiens]	1.159	0.0322622
ANXA2	annexin A2 isoform 1 [Homo sapiens]	1.181	0.0178353
SREBF2	sterol regulatory element-binding protein 2 [Homo sapiens]	0.78	0.038222
AKT1	RAC-alpha serine/threonine-protein kinase [Homo sapiens]	0.694	0.00134071
OSBPL6	oxysterol-binding protein-related protein 6 isoform X1 [Homo sapiens]	0.76	0.00138421
Regulation of lipid metabolism
IRS2	insulin receptor substrate 2 [Homo sapiens]	0.776	0.00395589
LSR	lipolysis-stimulated lipoprotein receptor isoform X1 [Homo sapiens]	0.768	0.00802368
PRKCE	protein kinase C epsilon type isoform X1 [Homo sapiens]	0.515	2.22e-16
ADIPOR1	adiponectin receptor protein 1 [Homo sapiens]	0.656	1.14e-07
PRKD1	serine/threonine-protein kinase D1 isoform 2 [Homo sapiens]	0.531	8.66e-15
APPL2	DCC-interacting protein 13-beta isoform 2 [Homo sapiens]	1.324	0.000226293
SCARB1	scavenger receptor class B member 1 isoform 3 [Homo sapiens]	0.822	0.0319503
SREBF2	sterol regulatory element-binding protein 2 [Homo sapiens]	0.78	0.038222
AKT1	RAC-alpha serine/threonine-protein kinase [Homo sapiens]	0.694	0.00134071
LPIN1	phosphatidate phosphatase LPIN1 isoform 3 [Homo sapiens]	1.99	9e-09
ERLIN2	erlin-2 isoform 1 [Homo sapiens]	0.82	0.0267324
Response to lipids
AKAP12	A-kinase anchor protein 12 isoform 1 [Homo sapiens]	1.462	3.74e-07
PRKCE	protein kinase C epsilon type isoform X1 [Homo sapiens]	0.515	2.22e-16
ADAM9	disintegrin and metalloproteinase domain-containing protein 9 isoform X1 [Homo sapiens]	1.227	0.00533535
CCNA2	cyclin-A2 [Homo sapiens]	0.741	0.0258551
RHOA	transforming protein RhoA isoform 1 precursor [Homo sapiens]	1.161	0.0468534
PPP5C	serine/threonine-protein phosphatase 5 isoform X1 [Homo sapiens]	1.158	0.040303
SCARB1	scavenger receptor class B member 1 isoform 3 [Homo sapiens]	0.822	0.0319503
S100A8	protein S100-A8 isoform a [Homo sapiens]	1.319	0.00106232
YAP1	transcriptional coactivator YAP1 isoform X1 [Homo sapiens]	1.214	0.0116471
AKT1	RAC-alpha serine/threonine-protein kinase [Homo sapiens]	0.694	0.00134071
PRKAA2	5'-AMP-activated protein kinase catalytic subunit alpha-2 [Homo sapiens]	1.447	1.95e-07
UBE2L3	ubiquitin-conjugating enzyme E2 L3 isoform 4 [Homo sapiens]	1.244	0.00938802
FOXO1	forkhead box protein O1 isoform X2 [Homo sapiens]	1.353	0.00932343
CAT	catalase [Homo sapiens]	1.244	0.022223
ARG1	arginase-1 isoform 1 [Homo sapiens]	1.295	0.000455554
NEDD4L	E3 ubiquitin-protein ligase NEDD4-like isoform X11 [Homo sapiens]	1.237	0.00614999
