## Supplementary Table 4 for "Dynamic network regulating phosphatidic acid homeostasis revealed using membrane editing coupled to proximity labeling"

### Sheet: Plasmid
	Name	Source	Notes
1	PITPNM1	DNASU: HsCD00870184	Nir2-encoding gene used as a template for cloning
2	SCP2	DNASU: HsCD00871173	SCP2-encoding gene used as a template for cloning
3	PDZD8	DNASU: HsCD00438812	PDZD8-encoding gene used as a template for cloning
4	TEX2	DNASU: HsCD00351688	TEX2-encoding gene used as a template for cloning
5	OSBPL1A	DNASU: HsCD00877998	ORP1L-encoding gene used as a template for cloning
6	pEGFP-Spo20	Vitale Lab (U Penn)	PA-binding probe used as a template for cloning
7	pCDNA-CRY2-mCherry-PLDdead-P2A-CIBN-Sac1	Tei and Baskin. 2020	For transient expression of ER-targeted deadPLD
8	pCDNA-CRY2-mCherry-PLDdead-P2A-CIBN-CAAX	Tei and Baskin. 2020	For transient expression of plasma membrane-targeted deadPLD
9	pCDNA-CRY2-mCherry-PLDx30-P2A-CIBN-CAAX	Tei et al. 2023	For transient expression of plasma membrane-targeted superPLD
10	pCDNA-p18-CIBN-P2A-CRY2-mCherry-PLDdead	Tei et al. 2023	For transient expression of lysosome-targeted deadPLD
11	pCDNA-p18-CIBN-P2A-CRY2-mCherry-PLDx30	Tei et al. 2023	For transient expression of lysosome-targeted superPLD
12	pCDNA-C1(1-29)-TurboID-V5	Addgene: 107173	For transient expression of ER-targeted TurboID
13	pCDNA-TurboID-V5-CAAX	This study	For transient expression of plasma membrane-targeted TurboID
14	pCDNA-p18-TurboID-V5	This study	For transient expression of lysosome-targeted TurboID
15	pCDNA-TMEM192-TurboID-V5	This study	For transient expression of lysosome-targeted TurboID candidate
16	pCDNA-miRFP-Nir2	This study	For transient expression of miRFP-Nir2
17	pCDNA-miRFP-Nir2(T59A)	This study	For transient expression of miRFP-Nir2 with T59A mutation
18	pEGFP-ORP1L	This study	For transient expression of EGFP-ORP1L
19	pCDNA-PDZD8-EGFP	This study	For transient expression of PDZD8-EGFP
20	pCDNA-TEX2-EGFP	This study	For transient expression of TEX2-EGFP
21	pCDH-CRY2-mCherry-PLD	Tei et al. 2023	For lentiviral expression of optoPLD
22	pCDH-CRY2-mCherry-deadPLD	Tei et al. 2023	For lentiviral expression of catalytically-dead optoPLD
23	pCDH-CRY2-mCherry-superPLDx30	Tei et al. 2023	For lentiviral expression of a superPLD
24	pCDH-CIBN-CAAX	Tei et al. 2023	For plasma membrane-recruitment of optoPLD
25	pCDH-p18-CIBN	Tei et al. 2023	For lysosomal recruitment of optoPLD
26	pCDH-TurboID-V5-CAAX	This study	For lentiviral expression of PM-TurboID
27	pCDH-p18-TurboID-V5	This study	For lentiviral expression of Lyso-TurboID
28	pCDH-EGFP-Spo20	This study	For lentiviral expression of PA-binding probe
29	pCDH-V5-Nir2	This study	For lentiviral expression of V5-tagged PITPNM1
30	pCDH-V5-SCP2	This study	For lentiviral expression of V5-tagged SCP2 (SCP-x)
31	pCDH-V5-mSCP2	This study	For lentiviral expression of V5-tagged mSCP2
32	pCDH-SCP2	This study	For lentiviral expression of untagged SCP2 (SCP-x)
33	pCDH-proSCP2	This study	For lentiviral expression of untagged proSCP2 (405–547 aa)
34	pCDH-PDZD8-V5	This study	For lentiviral expression of V5-tagged PDZD8
35	pCDH-TEX2-V5	This study	For lentiviral expression of V5-tagged TEX2
36	pCDH-TEX2ΔPH-V5	This study	For lentiviral expression of V5-tagged TEX2 lacking PH domain
37	pCDH-V5-ORP1L	This study	For lentiviral expression of V5-tagged ORP1L
38	pCDH-V5-ORP1L(H651A/H652A)	This study	For lentiviral expression of V5-tagged ORP1L with HH/AA mutations
39	pCDH-V5-ORP1L(Y583A)	This study	For lentiviral expression of V5-tagged ORP1L with Y583A mutation
40	pCDH-V5-ORP1L(F476A/Y477A)	This study	For lentiviral expression of V5-tagged ORP1L with FY/AA mutations

### Sheet: Primer
	Name	Sequence	Notes
1	KpnI-Turbo-S	ctGGTACCATGAAAGACAATACTGTGCCTCTG	For cloning pCDNA-TurboID-V5-CAAX
2	AgeI-V5-AS	gtACCGGTGGTGCTGTCCAGGCC
3	HindIII-p18-S	atcAAGCTTGCCACCATGGGGTGCTGCTAC	For cloning pCDNA-p18-TurboID-V5
4	NotI-p18-AS	atcGCGGCCGCCGTAGTTGGGCTCGGCTCCATTG
5	HindIII-TMEM192-S	gtcAAGCTTGCCACCATGGCGGCGGGGG	For cloning pCDNA-TMEM192-TurboID-V5
6	NotI-TMEM192-AS	atcGCGGCCGCCACTACCTCCACCTCCCGTTC
7	KpnI-miRFP-S	gtGGTACCGCCACCATGGTAGCAG	For cloning pCDNA3-miRFP-C1
8	EcoRI-miRFP-AS	gtcaGAATTCCGCTCTCAAGCGCGGTG
9	EcoRV-PITPNM1-S	atgcaGATATCCACCATGCTCATCAAGGAATACCAC	For cloning pCDNA-miRFP-Nir2
10	NotI-PITPNM1-AS	gtGCGGCCGCCTCCTCGCTGTCCAGC
11	PITPNM1-T59A-S	GCAATACGCCCACAAGGTGTACC	For cloning pCDNA-miRFP-Nir2(T59A) by overlap PCR
12	PITPNM1-T59A-AS	CCTTGTGGGCGTATTGCCCGC
13	BglII-OSBP-S	gtcAGATCTATGAACACAGAAGCGGAGC	For cloning pEGFP-ORP1L
14	KpnI-OSBP-AS	gtGGTACCTTAATAAATGTCAGGCAAATTGAAGTAG
15	XhoI-EGFP-S	gtcaTCGAGGTATGGTGAGCAAGGGCG	For cloning pCDNA3-EGFP-N1
16	ApaI-XbaI-EGFP-AS	tGGGCCCTCTAGATTACTTGTACAGCTCGTCCATG
17	EcoRV-PDZD8-S	atgcaGATATCCACCATGGGGCTGCTGCTCATG	For cloning pCDNA-PDZD8-EGFP
18	NotI-PDZD8-AS	gtGCGGCCGCCACAGACTCGGATGGGC
19	EcoRI-TEX2-S	gtcaGAATTCTGCCACCATGACAAGTCTGTATGGTCGCC	For cloning pCDNA-TEX2-EGFP
20	KpnI-TEX2-AS	gtGGTACCCCTGGCTGATCAGCAGCCTC
21	EcoRI-TurboID-S	gtcaGAATTCGCCACCATGAAAGACAATACTGTG	For cloning pCDH-TurboID-V5-CAAX
22	BamHI-CAAX-AS	gtcaGGATCCCTACATAATTACACACTTTGTCTTTG
23	EcoRI-p18-S	gtcaGAATTCGCCACCATGGGGTGCTGC	For cloning pCDH-p18-TurboID-V5
24	BamHI-Turbo-AS	gtcaGGATCCTTAGGTGCTGTCCAGGCC
25	EcoRI-EGFP-S	gtcaGAATTCGCCACCATGGTGAGCAAG	For cloning pCDH-EGFP-Spo20
26	BamHI-Spo20-AS	gtcaGGATCCTTAACTAGTCTTAGTGGCGTCATC
27	AgeI-PITPNM1-S	gtACCGGTATGCTCATCAAGGAATACCAC	For cloning pCDH-V5-Nir2
28	NotI-PITPNM1-AS	gtcaGCGGCCGCTTACTCCTCGCTGTCCAGC
29	AgeI-SCP2-S	gtACCGGTATGTCCTCTTCCCCGTG	For cloning pCDH-V5-SCP2
30	NotI-SCP2-AS	gtcaGCGGCCGCTTAGAGCTTAGCGTTGCCTG
31	AgeI-mSCP2-S	gtACCGGTATGTCTGCCAGTGATGGATTTAAG	For cloning pCDH-V5-mSCP2
32	NheI-SCP2-S	gtcaGCTAGCGCCACCATGTCCTCTTCCCCGTG	For cloning pCDH-SCP2
33	NheI-proSCP2-S	gtcaGCTAGCGCCACCATGGGTTTTCCGGAAGC	For cloning pCDH-proSCP2
34	pCDH-PDZD8-S	ttgacctccatagaagattgccaccATGGGGCTGCTGCTC	For cloning pCDH-PDZD8-V5 by Gibson cloning
35	PDZD8-V5-AS	gggttggggatgggcttgccCACAGACTCGGATGGGCC
36	ORT666-pCDH-TEX2-S	tttgacctccatagaagattgccaccATGACAAGTCTGTATGGTCGC	For cloning pCDH-TEX2-V5 by Gibson cloning
37	ORT667-TEX2-V5-AS	ggttggggatgggcttgcc TGGCTGATCAGCAGCCTC
38	ORT701-TEX2-PHdel-AS	CTTGATTTCCGA AGGTTCTTTGATATCCAGAGATC	For cloning pCDH-TEX2ΔPH-V5 by overlap PCR
39	ORT702-TEX2-PHdel-S	GATATCAAAGAACCT TCGGAAATCAAGAAGTCATCG
40	AgeI-OSBPL1A-S	gtACCGGTATGAACACAGAAGCGGAGC	For cloning pCDH-V5-ORP1L
41	NotI-OSBPL1A-AS	gtcaGCGGCCGCTTAATAAATGTCAGGCAAATTGAAGTAG
42	OSBPL1A-FY/AA-AS	GCATC AGCGGC TTCGTCCTCGGACAG	For cloning pCDH-V5-ORP1L(H651A/H652A)
43	OSBPL1A-FY/AA-S	GACGAA GCCGCT GATGCACTGTCCGAC
44	OSBPL1A-Y583A-AS	GTTCCAT GGC CTCGGTCAGCC	For cloning pCDH-V5-ORP1L(Y583A)
45	OSBPL1A-Y583A-S	GACCGAG GCC ATGGAACACACATAC
46	OSBPL1A-HH/AA-AS	GGGG AGCTGC GGAGACCTGCTC	For cloning pCDH-V5-ORP1L(F476A/Y477A)
47	OSBPL1A-HH/AA-S	GTCTCC GCAGCT CCCCCTATTAGCG
